# Transcriptomic Analysis of Human Skin Wound Healing and Rejuvenation Following Ablative Fractional Laser Treatment

**DOI:** 10.1101/2021.07.26.453869

**Authors:** Joseph D. Sherrill, Deborah Finlay, Robert L. Binder, Michael K. Robinson, Xingtao Wei, Jay P. Tiesman, Michael J. Flagler, Jean M. Loftus, Alexa B. Kimball, Charles C. Bascom, Robert J. Isfort

## Abstract

Ablative fractional laser treatment is considered the gold standard for skin rejuvenation. In order to understand how fractional laser works to rejuvenate skin, we performed microarray profiling on skin biopsies to identify temporal and dose-response changes in gene expression following fractional laser treatment. The backs of 14 women were treated with ablative fractional laser (Fraxel®) and 4 mm punch biopsies were collected from an untreated site and at the treated sites 1, 3, 7, 14, 21 and 28 days after the single treatment. In addition, in order to understand the effect that multiple fractional laser treatments have on skin rejuvenation, several sites were treated sequentially with either 1, 2, 3, or 4 treatments (with 28 days between treatments) followed by the collection of 4 mm punch biopsies. RNA was extracted from the biopsies, analyzed using Affymetrix U219 chips and gene expression was compared between untreated and treated sites. We observed dramatic changes in gene expression as early as 1 day after fractional laser treatment with changes remaining elevated even after 1 month. Analysis of individual genes demonstrated significant and time related changes in inflammatory, epidermal, and dermal genes, with dermal genes linked to extracellular matrix formation changing at later time points following fractional laser treatment. When comparing the age-related changes in skin gene expression to those induced by fractional laser, it was observed that fractional laser treatment reverses many of the changes in the aging gene expression. Finally, multiple fractional laser treatments resulted in continued changes in gene expression, with many genes either differentially regulated or continuously upregulated with increasing number of treatments, indicating that maximal skin rejuvenation requires multiple fractional laser treatments. In conclusion, fractional laser treatment of skin activates several biological processes involved in wound healing and tissue regeneration, all of which significantly contribute to the rejuvenating effect of fractional laser treatment on aged skin.
