## Supplemental Tables 1-9 for "Transcriptomic Analysis of Human Skin Wound Healing and Rejuvenation Following Ablative Fractional Laser Treatment"

### Sheet: Day 1
Supplemental Table 1. Top 20 molecular functions and system development process annotations associated with day 1 post-laser resurfacing treatments (by Fisher’s p-value)
Annotation	z-score1	p-value2	# Molecules3
Necrosis	-1.283	1.13e-44	2001
Cell death of tumor cell lines	-1.962	8.03e-40	1256
Apoptosis	-1.266	1.63e-38	1934
Organismal death	1.826	1.31e-33	1731
Morbidity or mortality	1.853	4.97e-33	1746
Invasion of cells	4.626	1.99e-32	811
Apoptosis of tumor cell lines	-1.561	2.42e-32	991
Metabolism of protein	1.745	3.03e-32	926
Cell movement	2.63	6.01e-32	1695
Cell proliferation of tumor cell lines	4.637	5.21e-31	1310
Invasion of tumor cell lines	4.668	7.35e-30	653
Migration of cells	2.566	1.59e-29	1519
Expression of RNA	-1.596	8.25e-28	1595
Synthesis of protein	0.611	3.04e-27	436
Translation of protein	-0.748	3.35e-27	288
Translation	-1.011	1.39e-26	294
Cell movement of tumor cell lines	3.07	1.91e-26	796
Cell survival	0.519	5.91e-25	1152
Expression of protein	-0.231	6.17e-25	337
Cell viability of tumor cell lines	1.849	1.89e-23	740
1 Activation z-score (see Methods); n/a, activation z-score not calculated
2 Fisher’s exact p-value
3 Number of genes differentially regulated at day 28 within the annotated pathway

### Sheet: Day 3
Supplemental Table 2. Top 20 molecular functions and system development process annotations associated with day 3 post-laser resurfacing treatments (by Fisher’s p-value)
Annotation	z-score1	p-value2	# Molecules3
Apoptosis	0.049	3.29e-44	1095
Necrosis	1.251	4.66e-44	1114
Cell movement	3.296	1.28e-40	974
Cell death of tumor cell lines	0.144	5.22e-40	723
Migration of cells	3.415	1.11e-37	877
Apoptosis of tumor cell lines	0.531	2.49e-37	589
Cell proliferation of tumor cell lines	2.171	1.76e-35	755
Organismal death	-1.343	4.86e-32	953
Invasion of cells	1.91	1.39e-31	474
Morbidity or mortality	-1.387	1.53e-31	960
Organization of cytoplasm	0.796	3.36e-30	692
Cell cycle progression	3.613	5.52e-30	483
Organization of cytoskeleton	0.838	1.11e-29	637
Cell movement of tumor cell lines	3.524	5.98e-28	466
Expression of RNA	0.401	1.38e-26	874
Cell viability	1.842	3.04e-26	622
Microtubule dynamics	0.74	1.03e-25	549
Cell survival	1.842	1.56e-25	648
Invasion of tumor cell lines	2.097	3.9e-25	374
Migration of tumor cell lines	3.544	7.7e-24	388
1 Activation z-score (see Methods); n/a, activation z-score not calculated
2 Fisher’s exact p-value
3 Number of genes differentially regulated at day 28 within the annotated pathway

### Sheet: Day 7
Supplemental Table 3. Top 20 molecular functions and system development process annotations associated with day 7 post-laser resurfacing treatments (by Fisher’s p-value)
Annotation	z-score1	p-value2	# Molecules3
Cell movement	3.231	3.09e-41	541
Apoptosis	-0.68	2.45e-37	582
Migration of cells	3.258	1.77e-35	481
Necrosis	-0.301	4.72e-32	574
Cell proliferation of tumor cell lines	3.438	2.26e-27	399
Cell death of tumor cell lines	-1.748	4.01e-25	368
Apoptosis of tumor cell lines	-1.053	8.22e-25	306
Cell cycle progression	2.809	9.96e-25	265
Invasion of cells	1.593	4.4e-24	256
Cell movement of tumor cell lines	3.558	9.84e-24	257
Invasion of tumor cell lines	1.632	4.17e-23	213
Cell viability	2.96	2.69e-22	334
Cell survival	2.806	1.32e-21	346
Organization of cytoskeleton	0.93	1.64e-21	332
Organization of cytoplasm	0.93	1.08e-20	355
Organismal death	-3.641	1.43e-20	477
Morbidity or mortality	-3.578	5.39e-20	479
Migration of tumor cell lines	3.447	2.01e-18	209
Expression of RNA	0.566	3.09e-18	441
Mitosis	1.756	3.13e-18	141
1 Activation z-score (see Methods); n/a, activation z-score not calculated
2 Fisher’s exact p-value
3 Number of genes differentially regulated at day 28 within the annotated pathway

### Sheet: Day 14
Supplemental Table 4. Top 20 molecular functions and system development process annotations associated with day 14 post-laser resurfacing treatments (by Fisher’s p-value)
Annotation	z-score1	p-value2	# Molecules3
Cell movement	4.017	6.66e-55	542
Migration of cells	3.599	9.38e-49	486
Cell movement of blood cells	3.907	3.91e-35	263
Leukocyte migration	4.052	5.09e-35	261
Cell movement of leukocytes	3.762	2.02e-33	233
Apoptosis	-0.695	2.76e-32	527
Necrosis	0.746	1.81e-31	533
Quantity of leukocytes	2.31	1.05e-27	236
Proliferation of blood cells	1.658	2.43e-27	220
Proliferation of immune cells	1.737	3.08e-27	204
Activation of cells	4.861	3.6e-27	246
Proliferation of mononuclear leukocytes	1.995	3.67e-27	196
Proliferation of lymphocytes	1.93	9.6e-27	193
Proliferation of lymphatic system cells	1.857	8.8e-26	202
Cell movement of phagocytes	4.176	2.71e-25	169
Quantity of blood cells	2.263	6.12e-25	248
Cell movement of myeloid cells	4.031	9.09e-25	166
Cell movement of tumor cell lines	2.873	9.34e-25	244
Activation of blood cells	5.176	1.23e-24	193
Activation of leukocytes	4.851	2.4e-24	178
1 Activation z-score (see Methods); n/a, activation z-score not calculated
2 Fisher’s exact p-value
3 Number of genes differentially regulated at day 28 within the annotated pathway

### Sheet: Day 21
Supplemental Table 5. Top 20 molecular functions and system development process annotations associated with day 21 post-laser resurfacing treatments (by Fisher’s p-value)
Annotation	z-score1	p-value2	# Molecules3
Organization of extracellular matrix	n/a	3.3e-18	38
Cell movement	2.183	5.72e-15	152
Organization of collagen fibrils	n/a	2.55e-13	15
Apoptosis	-0.182	1.49e-12	159
Differentiation of connective tissue cells	0.787	3.17e-11	57
Migration of cells	2.334	5.88e-11	129
Angiogenesis	0.936	3.26e-10	75
Transactivation of RNA	1.564	1.06e-09	47
Transactivation	1.709	2.71e-09	48
Necrosis	-0.381	3.96e-09	150
Development of vasculature	0.936	5.91e-09	77
Apoptosis of tumor cell lines	-0.496	7.32e-09	85
Cell death of tumor cell lines	-1.081	1.77e-08	100
Replication of viral replicon	-3.109	5.8e-08	11
Morphology of trabecular bone	n/a	8.29e-08	21
Invasion of cells	0.32	9.63e-08	69
Formation of fibrils	1.544	9.73e-08	10
Invasion of tumor cell lines	0.826	1.3e-07	58
Expression of RNA	0.589	1.49e-07	123
Transcription of DNA	0.706	1.52e-07	91
1 Activation z-score (see Methods); n/a, activation z-score not calculated
2 Fisher’s exact p-value
3 Number of genes differentially regulated at day 28 within the annotated pathway

### Sheet: Day 28
Supplemental Table 6. Top 20 molecular functions and system development process annotations associated with day 28 post-laser resurfacing treatment (by Fisher’s p-value)
Annotation	z-score1	p-value2	# Molecules3
Cell movement	2.38	2.07E-18	242
Organization of extracellular matrix	n/a	2.41E-17	48
Organization of collagen fibrils	n/a	1.83E-14	19
Migration of cells	2.25	7.78E-14	208
Necrosis	-0.18	9.00E-13	250
Apoptosis	-0.04	2.60E-12	244
Morphology of collagen fibrils	n/a	6.14E-12	11
Morphology of fibrils	n/a	8.09E-11	12
Metabolism of protein	1.13	4.20E-10	125
Abnormal morphology of collagen fibrils	n/a	1.47E-09	9
Organization of filaments	1.90	1.79E-09	35
Angiogenesis	0.07	8.33E-09	106
Tensile strength of skin	2.60	1.27E-08	9
Development of vasculature	0.07	2.20E-08	113
Initiation of translation of protein	n/a	2.63E-08	23
Cell death of tumor cell lines	-0.74	2.87E-08	152
Quantity of cells	3.49	7.38E-08	168
Formation of filaments	2.19	1.61E-07	54
Fibrogenesis	2.07	1.87E-07	58
Invasion of cells	0.73	4.32E-07	101
1 Activation z-score (see Methods); n/a, activation z-score not calculated
2 Fisher’s exact p-value
3 Number of genes differentially regulated at day 28 within the annotated pathway

### Sheet: 2 treatments
Supplemental Table 7. Top 20 molecular functions and system development process annotations associated with 2 laser resurfacing treatments (by Fisher’s p-value)
Annotation	z-score1	p-value2	# Molecules3
Organization of extracellular matrix	n/a	2.24e-15	101
Development of vasculature	2.759	7.71e-12	375
Morphology of fibrils	n/a	8.53e-12	20
Angiogenesis	2.752	1.04e-10	338
Morphology of collagen fibrils	n/a	2.68e-10	15
Vasculogenesis	2.653	8.47e-10	282
Synthesis of lipid	-0.859	2.48e-09	281
Organization of collagen fibrils	n/a	5.02e-09	26
Abnormal morphology of collagen fibrils	n/a	7.23e-09	13
Organization of fibrils	n/a	7.55e-09	29
Cell movement of endothelial cells	1.997	4.67e-08	134
Migration of endothelial cells	1.661	5.66e-08	123
Organismal death	-5.735	7.05e-08	703
Metabolism of membrane lipid derivative	-0.884	1.16e-07	168
Morbidity or mortality	-5.742	1.71e-07	707
Morphology of vasculature	n/a	3.9e-07	124
Migration of cells	5.61	4.22e-07	617
Migration of neural crest cells	2.714	7.1e-07	23
Cell movement	5.863	8.06e-07	682
Migration of embryonic cells	2.221	8.52e-07	43
1 Activation z-score (see Methods); n/a, activation z-score not calculated
2 Fisher’s exact p-value
3 Number of genes differentially regulated at day 28 within the annotated pathway

### Sheet: 3 treatments
Supplemental Table 8. Top 20 molecular functions and system development process annotations associated with 3 laser resurfacing treatments (by Fisher’s p-value)
Annotation	z-score1	p-value2	# Molecules3
Organization of collagen fibrils	n/a	6.45e-10	20
Organization of fibrils	n/a	7.86e-10	22
Development of vasculature	0.232	1.49e-08	201
Cell movement of endothelial cells	0.469	3.12e-08	81
Differentiation of connective tissue cells	-0.878	3.17e-08	125
Migration of endothelial cells	0.652	3.29e-08	75
Angiogenesis	0.308	9.51e-08	181
Morphology of collagen fibrils	n/a	2.29e-07	10
Morphology of radial glial cells	n/a	2.76e-07	11
Vasculogenesis	0.084	3.01e-07	152
Morphology of neuroepithelium	n/a	7.68e-07	12
Morphology of fibrils	n/a	2.53e-06	11
Migration of cells	0.811	2.92e-06	329
Organization of extracellular matrix	n/a	3.63e-06	47
Organization of filaments	0.724	7.63e-06	45
Abnormal morphology of collagen fibrils	n/a	1.06e-05	8
Cell movement	0.727	1.21e-05	359
Migration of vascular cells	0.186	1.63e-05	52
Catabolism of glycosaminoglycan	n/a	2.45e-05	16
Quantity of folic acid	-0.625	2.62e-05	6
1 Activation z-score (see Methods); n/a, activation z-score not calculated
2 Fisher’s exact p-value
3 Number of genes differentially regulated at day 28 within the annotated pathway

### Sheet: 4 treatments
Supplemental Table 9. Top 20 molecular functions and system development process annotations associated with 4 laser resurfacing treatments (by Fisher’s p-value)
Annotation	z-score1	p-value2	# Molecules3
Invasion of cells	-1.722	2.04e-11	328
Development of vasculature	1.032	3.55e-11	352
Organismal death	2.429	1.03e-10	685
Morbidity or mortality	2.565	1.05e-10	692
Microtubule dynamics	-0.424	1.18e-10	396
Cell proliferation of tumor cell lines	-3.138	1.41e-10	523
Growth of organism	0.29	1.42e-10	267
Apoptosis	-0.521	2.02e-10	753
Differentiation of connective tissue cells	-1.851	2.22e-10	214
Differentiation of tumor cell lines	-1.185	3.79e-10	130
Organization of cytoplasm	-0.129	3.87e-10	488
Growth of embryo	0.895	4.13e-10	168
Angiogenesis	1.075	7.02e-10	316
Expression of RNA	-2.322	7.49e-10	637
Migration of endothelial cells	0.295	1.14e-09	123
Formation of cellular protrusions	-0.562	1.27e-09	310
Invasion of tumor cell lines	-1.203	1.36e-09	260
Organization of cytoskeleton	-0.18	1.66e-09	444
Transcription of DNA	-1.952	1.85e-09	446
Cell movement of endothelial cells	0.37	2.78e-09	132
1 Activation z-score (see Methods); n/a, activation z-score not calculated
2 Fisher’s exact p-value
3 Number of genes differentially regulated at day 28 within the annotated pathway
